# EdgeHOG: fine-grained ancestral gene order inference at tree-of-life scale

**DOI:** 10.1101/2024.08.28.610045

**Authors:** Charles Bernard, Yannis Nevers, Naga Bhushana Rao Karampudi, Kimberly J. Gilbert, Clément Train, Alex Warwick Vesztrocy, Natasha Glover, Adrian Altenhoff, Christophe Dessimoz

## Abstract

Ancestral genomes are essential for studying the diversification of life from the last universal common ancestor to modern organisms. Methods have been proposed to infer ancestral gene order, but they lack scalability, limiting the depth to which gene neighborhood evolution can be traced back. We introduce edgeHOG, a tool designed for accurate ancestral gene order inference with linear time complexity. Validated on various benchmarks, edgeHOG was applied to the entire OMA orthology database, encompassing 2,845 extant genomes across all domains of life. This represents the first tree-of-life scale inference, resulting in 1,133 ancestral genomes. In particular, we reconstructed ancestral contigs for the last common ancestor of eukaryotes, dating back around 1.8 billion years, and observed significant functional association among neighboring genes. The method also dates gene adjacencies, revealing conserved histone clusters and rapid sex chromosome rearrangements, enabling computational inference of these features.
