## Supplementary Table 3 for "EdgeHOG: fine-grained ancestral gene order inference at tree-of-life scale"

### Sheet: SuppTable1
Chromosome	Clade	Species	Average age adj sex chromosome	Average age adj other chromosomes	Difference sex/other	Mann-Whitney U test P-value
X	Hexapoda	Anopheles gambiae	97.5208	124.481	-26.9607	1.21372e-10		One-sided Mann-Whitney U-test
X	Hexapoda	Drosophila melanogaster	65.6115	96.8854	-31.2739	3.62349e-18		H1 : sex chromosome has younger adjacencies than other chromosomes
X	Hexapoda	Drosophila simulans	39.9294	63.2054	-23.276	2.26039e-84
X	Hexapoda	Drosophila yakuba	59.1743	74.9999	-15.8256	9.13195e-24
X	Mammalia	Balaenoptera musculus	194.645	286.578	-91.9332	1.33352e-34
X	Mammalia	Bos taurus	178.637	271.048	-92.4108	4.58607e-47
X	Mammalia	Callithrix jacchus	152.297	230.499	-78.2019	7.34966e-27
X	Mammalia	Canis lupus familiaris	200.979	281.482	-80.5035	1.96361e-31
X	Mammalia	Chlorocebus sabaeus	211.724	302.741	-91.0169	1.03065e-37
X	Mammalia	Equus caballus	207.394	283.952	-76.5575	3.29544e-29
X	Mammalia	Felis catus	205.992	302.123	-96.1312	1.08877e-44
X	Mammalia	Gorilla gorilla gorilla	182.382	255.722	-73.3399	4.26775e-27
X	Mammalia	Homo sapiens	219.337	310.698	-91.3609	3.31618e-46
X	Mammalia	Macaca fascicularis	169.998	259.274	-89.2766	7.82304e-41
X	Mammalia	Macaca mulatta	163.614	236.436	-72.8224	1.61875e-17
X	Mammalia	Monodelphis domestica	198.363	247.394	-49.0314	8.9591e-09
X	Mammalia	Mus musculus	186.568	284.788	-98.2199	3.60136e-51
X	Mammalia	Nomascus leucogenys	187.32	261.755	-74.4356	6.90546e-23
X	Mammalia	Oryctolagus cuniculus	195.906	292.565	-96.6595	2.48636e-33
X	Mammalia	Ovis aries	181.008	281.574	-100.565	1.18824e-47
X	Mammalia	Pan paniscus	195.036	261.296	-66.2606	1.52316e-23
X	Mammalia	Pan troglodytes	177.22	256.365	-79.145	5.65454e-32
X	Mammalia	Papio anubis	144.811	248.453	-103.642	1.46491e-51
X	Mammalia	Pongo abelii	207.333	293.958	-86.6258	9.2852e-34
X	Mammalia	Rattus norvegicus	158.22	247.729	-89.5095	4.48846e-47
X	Mammalia	Suricata suricatta	199.201	283.357	-84.1559	4.99422e-31
X	Mammalia	Sus scrofa	191.738	270.575	-78.8377	3.22603e-30
X	Nematoda	Caenorhabditis elegans	57.8911	66.6645	-8.77336	1
Y	Mammalia	Balaenoptera musculus	76.1164	283.082	-206.965	1.01653e-08
Y	Mammalia	Bos indicus x Bos taurus	69.7636	244.269	-174.506	2.39829e-29
Y	Mammalia	Callithrix jacchus	87.8056	227.507	-139.701	9.07045e-07
Y	Mammalia	Chlorocebus sabaeus	13.8324	299.629	-285.797	4.57148e-08
Y	Mammalia	Homo sapiens	9.29012	307.538	-298.247	4.3316e-25
Y	Mammalia	Macaca mulatta	23.0134	233.714	-210.701	8.61236e-10
Y	Mammalia	Mus musculus	22.6333	282.695	-260.062	9.19098e-78
Y	Mammalia	Pan troglodytes	11.0508	254.1	-243.05	1.20413e-45
Y	Mammalia	Papio anubis	29.188	244.172	-214.984	1.65913e-09
Y	Mammalia	Rattus norvegicus	90.744	244.019	-153.275	5.23755e-06
Y	Mammalia	Sus scrofa	85.8267	267.959	-182.132	5.04515e-19
Y	Hexapoda	Drosophila melanogaster	72.6566	92.0307	-19.3741	1.74096e-12
W	Neognathae	Corvus moneduloides	41.9453	333.599	-291.653	4.79279e-33
W	Neognathae	Gallus gallus	21.4046	322.451	-301.047	9.32402e-35
W	Neognathae	Meleagris gallopavo	0	332.8	-332.8	0.0793622
W	Neopterygii	Cynoglossus semilaevis	62.623	232.425	-169.802	2.9071e-89
W	Hexapoda	Papilio machaon	8.91188	131.042	-122.13	1.2801e-151
Z	Neognathae	Anas platyrhynchos platyrhynchos	323.443	319.547	3.89648	0.612966
Z	Neognathae	Corvus moneduloides	328.126	332.272	-4.14671	0.568682
Z	Neognathae	Gallus gallus	287.958	322.756	-34.7987	5.7803e-06
Z	Neognathae	Meleagris gallopavo	178.495	340.43	-161.934	3.48527e-73
Z	Neognathae	Parus major	357.721	356.659	1.06181	0.646298
Z	Neognathae	Taeniopygia guttata	309.656	332.347	-22.6911	0.00692242
Z	Neopterygii	Cynoglossus semilaevis	228.358	229.053	-0.694468	0.5222
Z	Hexapoda	Papilio machaon	107.687	127.063	-19.376	5.05765e-09
Z	Lepidosauria	Podarcis muralis	252.812	251.461	1.35059	0.303116
